# DNA G-quadruplex is a transcriptional control device that regulates memory

**DOI:** 10.1101/2023.01.09.523337

**Authors:** Paul R. Marshall, Qiongyi Zhao, Joshua Davies, Wei-Siang Liau, Yujin Lee, Dean Basic, Ambika Periyakaruppiah, Esmi L. Zajaczkowski, Laura J. Leighton, Sachithrani U. Madugalle, Mason Musgrove, Marcin Kielar, Hao Gong, Haobin Ren, Lech Kaczmarczyk, Walker S. Jackson, Alon Chen, Robert C. Spitale, Timothy W. Bredy

## Abstract

The conformational state of DNA fine-tunes the transcriptional rate and abundance of RNA. Here we report that DNA G-quadruplex (G4-DNA) accumulates in neurons in an experience-dependent manner, and that this is required for the transient silencing and activation of genes that are critically involved in learning and memory. In addition, site-specific resolution of G4-DNA by dCas9-mediated deposition of the helicase DHX36 impairs fear extinction memory. Dynamic DNA structure states therefore represent a key molecular mechanism underlying memory consolidation.

**One-Sentence Summary:** G4-DNA is a molecular switch that enables the temporal regulation of the gene expression underlying the formation of fear extinction memory.
