## Supplementary Table 2 for "DNA G-quadruplex is a transcriptional control device that regulates memory"

### Sheet: Called peaks EXT and RC 
# This file is generated by MACS version 2.1.2
# Command line: callpeak -t /mnt/user-data/003/949/dataset_3949916.dat --format=BAM --name=MACS2.1_in_Galaxy --bw=300 --gsize=mm --broad --broad-cutoff=0.1 --qvalue=0.01 --mfold 10 30 --keep-dup 1
# ARGUMENTS LIST:
# name = MACS2.1_in_Galaxy
# format = BAM
# ChIP-seq file = ['/mnt/user-data/003/949/dataset_3949916.dat']
# control file = None
# effective genome size = 1.87e+09
# band width = 300
# model fold = [10, 30]
# qvalue cutoff for narrow/strong regions = 1.00e-02
# qvalue cutoff for broad/weak regions = 1.00e-01
# The maximum gap between significant sites is assigned as the read length/tag size.
# The minimum length of peaks is assigned as the predicted fragment length "d".
# Larger dataset will be scaled towards smaller dataset.
# Range for calculating regional lambda is: 10000 bps
# Broad region calling is on
# Paired-End mode is off
# tag size is determined as 471 bps
# total tags in treatment: 3303588
# tags after filtering in treatment: 3164252
# maximum duplicate tags at the same position in treatment = 1
# Redundant rate in treatment: 0.04
# d = 277
# alternative fragment length(s) may be 225,277 bps
chr	start	end	length	pileup	#NAME?	fold_enrichment	#NAME?	# GREAT version 4.0.4	Species assembly: mm10	Association rule: Two nearest genes: 1000000 bp max extension, curated regulatory domains included
chr16	11143906	11144327	422	61.23	60.8137	15.8704	55.4073	unnamed	Txndc11 (-9467), Zc3h7a (+32276)
chr12	3109701	3110240	540	140.76	126.945	15.6933	121.004	unnamed	Rab10 (+199998)
chr6	103648927	103649468	542	134.14	121.96	15.6914	116.07	unnamed	Cntn6 (-843724), Chl1 (+138130)
chr3	149052460	149052915	456	62.81	61.3555	15.345	55.9521	unnamed	Adgrl2 (-98030)
chr9	35305129	35305754	626	210.48	183.744	14.5116	177.427	unnamed	Cdon (-116116), Rpusd4 (+37577)
chr17	4626104	4626595	492	71.29	66.0514	14.3306	60.6166	unnamed	Nox3 (-930089), Arid1b (-368724)
chr3	5860364	5860862	499	60.16	56.3266	14.1099	50.9761	unnamed	Pex2 (-284463), 1700008P02Rik (+759830)
chr18	40308019	40308450	432	37.57	37.1323	13.3755	31.9875	unnamed	Kctd16 (+49874)
chr5	146260857	146261364	508	52.82	48.4511	13.2994	43.1742	unnamed	Wasf3 (-123874), Cdk8 (+29823)
chr19	58113275	58113695	421	42.19	40.4143	13.254	35.2348	unnamed	Gfra1 (+341913), Atrnl1 (+502451)
chrUn_GL456370	26308	26658	351	24.88	26.9168	12.6194	21.9052	unnamed	NONE
chr13	9834184	9834560	377	27.56	28.5085	12.557	23.4665	unnamed	Zmynd11 (-69884), Chrm3 (+526472)
chr17	36231233	36231603	371	30.63	29.8243	12.1359	24.7706	unnamed	H2-T3 (-41131), Rpp21 (+26651)
chr2	121522335	121522755	421	32.81	31.539	12.0884	26.476	unnamed	Wdr76 (+15762), Frmd5 (+284542)
chr9	123461811	123462221	411	27.28	27.2006	11.7736	22.2022	unnamed	Limd1 (-16690), Lars2 (+95089)
chr11	109011530	109012135	606	59.17	49.4885	11.7394	44.2114	unnamed	Axin2 (+91484), E030025P04Rik (+132536)
chr1	195241567	195241934	368	29.25	28.2049	11.7287	23.177	unnamed	Cr2 (-65036)
chrUn_GL456389	10393	10930	538	46.33	39.5938	11.6167	34.4155	unnamed	NONE
chr16	57391214	57391795	582	54.35	45.5212	11.4762	40.2919	unnamed	Filip1l (+38412), Cmss1 (+215320)
chr17	13305922	13306290	369	25.67	24.8096	11.0528	19.8514	unnamed	Tcp10c (-48466), Smok2b (+75849)
chr1	183299141	183299592	452	32.89	29.0832	10.8507	24.0501	unnamed	Aida (+2318), Mia3 (+45929)
chrX	76598756	76599229	474	23.75	23.1987	10.6237	18.2865	unnamed	Cldn34d (+3931), Cldn34b4 (+205643)
chr13	77438743	77439207	465	25.72	23.6978	10.3612	18.7417	unnamed	Fam172a (-269715), 2210408I21Rik (+303435)
chr1	95451796	95452226	431	21.05	20.8582	10.3261	15.9521	unnamed	Fam174a (+138388), St8sia4 (+215560)
chrX	143482827	143483292	466	18.62	18.3778	9.65762	13.5014	unnamed	Pak3 (-182685), Chrdl1 (-88798)
chr12	67059217	67059819	603	30.95	25.422	9.52666	20.455	unnamed	Rpl10l (-775117), Mdga2 (+161524)
chr13	110744183	110744538	356	19.51	18.5967	9.51489	13.7376	unnamed	Actbl2 (-510652), Plk2 (+349315)
chr13	13860606	13861055	450	24.06	21.2381	9.49449	16.3437	unnamed	B3galnt2 (-93638), Gng4 (+76502)
chr18	85697996	85698288	293	15.16	16.201	9.39251	11.3642	unnamed	Timm21 (-746618), Neto1 (-696810)
chr2	3050091	3050496	406	18.46	17.9456	9.37247	13.1147	unnamed	Fam171a1 (-68088)
chr18	83543614	83544050	437	20.94	19.1594	9.34825	14.2901	unnamed	Tshz1 (+542572), Zfp516 (+632953)
chr16	17222175	17222510	336	18.73	17.8775	9.34068	13.0269	unnamed	Hic2 (-11229), Rimbp3 (+14208)
chr6	4923872	4924165	294	14.7	15.2388	8.92573	10.4292	unnamed	Ppp1r9a (+20699), Pon1 (+269927)
chr13	44869473	44869964	492	21.46	18.9231	8.89847	14.1056	unnamed	Dtnbp1 (+132428), Jarid2 (+138448)
chrX	89488122	89488566	445	15.22	15.5388	8.8599	10.7541	unnamed	4932429P05Rik (-263924), Pet2 (-78655)
chr11	54140040	54140713	674	23.72	19.512	8.69369	14.6459	unnamed	P4ha2 (+39414), Csf2 (+109290)
chr19	61266531	61267268	738	27.8	21.8721	8.39853	17.0235	unnamed	Csf2ra (-38482), Gm21060 (+30169)
chr6	29747922	29748577	656	29.72	22.0082	8.38763	17.0753	unnamed	Ahcyl2 (-20242), Smo (+12556)
chr12	78350874	78351164	291	13.6	13.6487	8.22528	8.88185	unnamed	Fam71d (-340516), Gphn (+124366)
chr2	5379100	5379526	427	17.67	15.4109	8.11251	10.6288	unnamed	Ccdc3 (+241537), Camk1d (+335202)
chr10	22142305	22143120	816	26.06	19.6645	8.00072	14.8114	unnamed	4930444G20Rik (-74634), E030030I06Rik (+6557)
chr14	8286559	8286922	364	15.36	14.0878	7.9892	9.3364	unnamed	Acox2 (-27388), Fam107a (+23036)
chrUn_GL456390	4282	4610	329	15.37	13.832	7.86799	9.08349	unnamed	NONE
chr2	57629497	57629774	278	10.46	11.9344	7.73128	7.21142	unnamed	Galnt5 (-368248), Gpd2 (+391958)
chr2	6987538	6987816	279	11.63	11.7194	7.46494	7.00957	unnamed	Celf2 (-102681)
chr5	16903670	16903949	280	10.07	11.2649	7.38546	6.57615	unnamed	Speer4f2 (-469370), ENSMUSG00000109903 (+112000)
chr8	15519809	15520088	280	10.33	11.1913	7.33007	6.50366	unnamed	Myom2 (+462296)
chr4	156356730	156357342	613	15.6	13.0526	7.30013	8.33461	unnamed	Vmn2r125 (+7115)
chr12	74803860	74804480	621	15.55	12.8805	7.25804	8.14831	unnamed	Gm11042 (-487776), Kcnh5 (+373162)
chr8	14307085	14307365	281	12.02	11.4068	7.21887	6.70594	unnamed	Cln8 (-580886), Dlgap2 (+211360)
chr6	142937580	142937856	277	10.23	10.3233	6.85813	5.6675	unnamed	Sult6b2 (-133252), St8sia1 (+26734)
chr3	8245758	8246545	788	25.02	16.4607	6.85032	11.6387	unnamed	Il7 (-632425), Stmn2 (-263208)
chr16	90071166	90071448	283	11.52	10.7386	6.84613	6.09356	unnamed	Sod1 (-149435), Tiam1 (-96608)
chr4	56728072	56728373	302	10.18	10.3152	6.83548	5.67152	unnamed	Actl7b (+13220)
chr11	89081712	89082038	327	13.97	11.4915	6.79113	6.81426	unnamed	Gm525 (+8034), Nog (+220457)
chr4	144601065	144601441	377	11.29	10.5308	6.77011	5.89329	unnamed	Gm13124 (-36119), Aadacl4 (-12454)
chr6	103314592	103314874	283	9.53	10.0199	6.72978	5.39171	unnamed	Cntn3 (-741632), Chl1 (-196335)
chrY	11857897	11858384	488	11.63	10.5818	6.69699	5.96604	unnamed	Gm20828 (-658767), Gm29554 (-415791)
chr4	64497780	64498072	293	9.54	9.92256	6.68632	5.29515	unnamed	Pappa (-626248), Tnc (-450911)
chr19	45649940	45650259	320	12.27	10.5952	6.6468	5.94302	unnamed	Fbxw4 (+10212), Gm17018 (+89485)
chr17	70963669	70963952	284	10.39	9.95568	6.62181	5.3198	unnamed	Myl12b (+26976), Gm16519 (+34753)
chr7	5551894	5552170	277	8.72	9.70362	6.6194	5.07868	unnamed	Vmn1r60 (-6854), Vmn1r61 (+60036)
chr2	181917465	181918107	643	22.93	14.9219	6.53884	10.1421	unnamed	Gm14496 (-73440), Polr3k (+53449)
chr5	36630471	36630774	304	9.49	9.61646	6.516	5.00789	unnamed	Tbc1d14 (-44358), D5Ertd579e (+65314)
chr15	9015851	9016362	512	10.16	9.52392	6.38713	4.91351	unnamed	Nadk2 (-55153), Ranbp3l (+47681)
chr18	12949247	12949523	277	11.01	9.75891	6.381	5.14278	unnamed	Impact (-22867), Osbpl1a (-7544)
chr8	57571746	57572042	297	9.98	9.44832	6.36807	4.84332	unnamed	Hmgb2 (+59987), Galnt7 (+81137)
chr6	3201318	3201612	295	13.94	10.6401	6.3015	5.98705	unnamed	Samd9l (+198107)
chr13	99790873	99791149	277	8.97	8.96235	6.19555	4.38022	unnamed	Map1b (-274471), Cartpt (+109630)
chr1	139716975	139717285	311	9.48	9.05142	6.192	4.46945	unnamed	Cfhr1 (-156858), Gm4788 (+64113)
chr12	76109756	76110035	280	9.39	8.9911	6.18478	4.39814	unnamed	Esr2 (+67363), Syne2 (+291578)
chr12	66092914	66093190	277	7.85	8.55841	5.99584	4.03393	unnamed	Rpl10l (+191349), Wdr20rt (+867535)
chr12	103609257	103609552	296	8.97	8.60109	5.99049	4.03436	unnamed	Serpina10 (+22039), Ppp4r4 (+77122)
chr13	3372672	3374210	1539	29.02	16.7538	5.97675	11.9733	unnamed	Gdi2 (-164622)
chr15	75085533	75087040	1508	79.09	40.3918	5.8954	35.2559	unnamed	Ly6c1 (-37484), Ly6c2 (+25683)
chr10	11491990	11492266	277	8.31	8.328	5.88637	3.79257	unnamed	Epm2a (+148724)
chr7	7277902	7278297	396	8.7	8.23383	5.79743	3.6992	unnamed	Gm45844 (-10824), Clcn4 (+21433)
chr4	118547127	118548660	1534	84.73	40.0848	5.78363	34.8987	unnamed	Tmem125 (-4166), Cfap57 (+72883)
chrUn_GL456392	21886	23487	1602	67.26	33.8498	5.781	28.7968	unnamed	NONE
chr8	39155419	39155766	348	8.3	7.97188	5.68359	3.4557	unnamed	Tusc3 (+149726), Msr1 (+487027)
chrY	90768839	90769332	494	26.06	14.4107	5.66615	9.65372	unnamed	Erdr1 (-15652)
chrX	169285516	169285846	331	7.26	7.77375	5.62178	3.25206	unnamed	Amelx (-98481), Hccs (+34613)
chr12	12468086	12468362	277	7.87	7.76644	5.60791	3.24982	unnamed	Fam49a (+206085), Mycn (+473690)
chr5	37728992	37729268	277	7.55	7.68058	5.56334	3.19246	unnamed	Stk32b (-11959), Cytl1 (-6389)
chr4	70377976	70378399	424	9.34	8.03038	5.56156	3.54087	unnamed	Cdk5rap2 (+32255)
chr2	53762128	53762429	302	7.09	7.54294	5.50559	3.03155	unnamed	Rprm (+323273), Arl6ip6 (+570191)
chr17	3029691	3030097	407	29.06	14.9679	5.44986	10.1823	unnamed	Scaf8 (-85078)
chr9	24541873	24542159	287	7.54	7.43907	5.42942	2.96356	unnamed	Cypt4 (-83180), Dpy19l1 (-38876)
chr9	124256435	124257845	1411	26.07	13.5556	5.35311	8.79906	unnamed	2010315B03Rik (+55556), Ccr5 (+135597)
chr13	6435901	6436206	306	7.14	7.25676	5.34795	2.78972	unnamed	Pitrm1 (-112097), Klf6 (+574572)
chr18	3004715	3006096	1382	39	18.8775	5.33989	14.024	unnamed	Vmn1r238 (+118006)
chrY	90793300	90793752	453	21.04	11.5917	5.29856	6.91797	unnamed	Erdr1 (+8788)
chr11	34681841	34682134	294	7.67	7.21032	5.29807	2.73414	unnamed	Dock2 (+101904), Fam196b (+367166)
chr11	3102276	3104066	1791	12.54	8.39353	5.22767	3.85573	unnamed	Sfi1 (+90236)
chr18	72576950	72577290	341	7.06	6.97336	5.18952	2.53835	unnamed	Mex3c (-995924), Dcc (-226051)
chr8	20122584	20122873	290	11.16	7.74133	5.11785	3.22826	unnamed	Gm15319 (+240481), 4930467E23Rik (+393153)
chr4	10694443	10694719	277	8.33	7.00961	5.11693	2.55558	unnamed	2610301B20Rik (-179917), Gdf6 (+850209)
chr2	33933921	33934403	483	8.06	6.87575	5.06777	2.43189	unnamed	Mvb12b (-46216), Pbx3 (+437882)
chr15	86194976	86195319	344	6.86	6.56897	4.96999	2.16065	unnamed	Tbc1d22a (-19311), Cerk (-9007)
chr16	3114932	3116513	1582	14.43	8.4564	4.88444	3.92431	unnamed	Olfr161 (-475319)
chr3	157441503	157441779	277	6.83	6.39332	4.86684	2.01135	unnamed	Zranb2 (-92519), Negr1 (+879847)
chr15	52843766	52844994	1229	6.53	6.20651	4.77485	1.84246	unnamed	Med30 (+131935), Ext1 (+501779)
chr4	52600653	52601361	709	6.9	6.20815	4.76743	1.80114	unnamed	Vma21-ps (-103763), Toporsl (-6199)
chrUn_GL456387	2796	3254	459	15.26	8.44249	4.76197	3.89021	unnamed	NONE
chr7	12010421	12012652	2232	14.84	8.33256	4.75692	3.80963	unnamed	Vmn1r76 (-80252), Vmn1r77 (-29762)
chr4	146474709	146475099	391	16.32	8.78912	4.74854	4.23338	unnamed	Zfp981 (-27123), Zfp992 (+25881)
chr18	82170267	82170731	465	9.93	6.7091	4.68623	2.29462	unnamed	Galr1 (+236278)
chr17	3080244	3082273	2030	11.86	7.14963	4.62108	2.69082	unnamed	Scaf8 (-33713)
chr10	4550941	4551217	277	6.41	5.81736	4.55562	1.48788	unnamed	Esr1 (-60910), Ccdc170 (+41207)
chr8	55122539	55123456	918	23.56	10.7485	4.5409	6.10896	unnamed	Gpm6a (+168155), Adam29 (+783950)
chr16	3349924	3351876	1953	15.52	8.15456	4.53928	3.6396	unnamed	Olfr161 (-240142)
chr13	74528851	74530565	1715	11.19	6.80813	4.53222	2.38034	unnamed	Erap1 (-109860), Zfp825 (-35738)
chrUn_GL456393	1535	2102	568	11.07	6.68261	4.48014	2.26064	unnamed	NONE
chr12	99644989	99645648	660	6.44	5.68577	4.47646	1.37708	unnamed	Foxn3 (-251522), Efcab11 (+238123)
chr17	13550875	13553144	2270	171.65	66.1107	4.44762	60.7572	unnamed	Afdn (-208538), Tcp10c (+197438)
chr6	47772692	47773005	314	11.48	6.70439	4.42002	2.28555	unnamed	Ezh2 (-177819), Pdia4 (+40581)
chr17	3020575	3020996	422	14.25	7.51383	4.41948	3.03301	unnamed	Scaf8 (-94186)
chr11	3127144	3127420	277	14.96	7.70443	4.41771	3.19843	unnamed	Sfi1 (+66125)
chr6	3182722	3183166	445	8.68	5.97824	4.41705	1.63102	unnamed	Samd9l (+216628)
chrY	90800339	90800668	330	14.86	7.70584	4.41444	3.20734	unnamed	Erdr1 (+15766)
chr8	20665563	20665839	277	11.16	6.56626	4.3894	2.15767	unnamed	Gm15319 (-302491), Defb33 (-226968)
chrY	259018	259294	277	15.39	7.82475	4.38729	3.33962	unnamed	Zfy1 (+538249)
chr17	13590349	13591313	965	12.93	7.03602	4.37064	2.58719	unnamed	Afdn (-169717), Tcp10c (+236259)
chr7	59754078	59754355	278	8.32	5.78969	4.35211	1.46904	unnamed	Snurf (+250832), Ube3a (+525415)
chr2	181928473	181932384	3912	18.01	8.45725	4.30327	3.92634	unnamed	Gm14496 (-60797), Polr3k (+66092)
chr8	55363265	55364303	1039	14.98	7.52834	4.30098	3.05523	unnamed	Gpm6a (+408941), Adam29 (+543164)
chr15	98834275	98834794	520	6	5.34191	4.29234	1.08462	unnamed	Prkag1 (-3027), Kmt2d (+36669)
chrUn_GL456393	10099	10450	352	13.01	6.93254	4.29183	2.50625	unnamed	NONE
chr15	91907519	91909702	2184	15.26	7.49038	4.23948	3.01442	unnamed	Cntn1 (-142554), Smgc (+70283)
chr8	55373288	55374215	928	19.39	8.70231	4.23246	4.14903	unnamed	Gpm6a (+418909), Adam29 (+533196)
chrUn_GL456392	762	1376	615	7	5.26858	4.17951	1.0232	unnamed	NONE
chr2	98664932	98667402	2471	344.36	115.215	4.17193	109.405	unnamed	Gm10800 (+1134), Gm10801 (+3930)
chr11	3142448	3142779	332	14.18	6.99579	4.14911	2.55854	unnamed	Sfi1 (+50793)
chrX	170018616	170019810	1195	15.55	7.35929	4.12268	2.90396	unnamed	Asmt (-653431), Mid1 (+139591)
chr1	171063922	171065478	1557	15.37	6.8874	3.91743	2.46702	unnamed	Cfap126 (-56961), Fcgr3 (-5297)
chrX	169993959	169994252	294	16.76	7.116	3.86315	2.64509	unnamed	Asmt (-678538), Mid1 (+114484)
chr6	47673329	47673640	312	17.06	6.55244	3.55821	2.14873	unnamed	Ezh2 (-78455), Pdia4 (+139945)
chr4	3083701	3084428	728	18.33	6.76139	3.51518	2.34049	unnamed	Vmn1r2 (-88018)
chr10	3116200	3116938	739	28.24	9.10733	3.5028	4.51722	unnamed	H60c (+151202)
chr10	58231861	58232688	828	22.16	7.63426	3.4795	3.15498	unnamed	AW822073 (-7345), Duxf3 (+400)
chr11	3193054	3193653	600	75.14	20.4729	3.44844	15.5836	unnamed	Sfi1 (+53)
chr14	19415654	19419037	3384	121.63	32.1368	3.40304	27.0723	unnamed	Ube2e2 (-523570), Gm21738 (+1584)
chr2	98662167	98662935	769	271.43	65.4103	3.30396	59.9458	unnamed	Gm10801 (+314), Gm10800 (+4750)
chrX	170005272	170005711	440	17.93	6.08523	3.26832	1.73059	unnamed	Asmt (-667152), Mid1 (+125870)
chr10	58224488	58225075	588	22.46	6.88144	3.19874	2.44155	unnamed	AW822073 (+148), Smpdl3a (+430408)
chrUn_JH584304	15832	16155	324	49.4	12.1161	3.0949	7.40632	unnamed	NONE
chr13	119596618	119599231	2614	45.99	10.5587	2.86412	5.96104	unnamed	Ccl28 (-25894), Tmem267 (+109065)
chrUn_JH584304	2364	4083	1720	43.02	9.59382	2.84764	4.98796	unnamed	NONE
chr9	3037840	3038231	392	178.16	29.9408	2.59196	24.8996	unnamed	Alkbh8 (-297442), Gm10715 (+925)
chr9	3032203	3035393	3191	264.29	45.6154	2.52692	40.4522	unnamed	Gm17535 (-801), Gm10717 (+8381)
chr9	3013236	3014456	1221	287.49	48.1527	2.44134	42.9806	unnamed	Gm10720 (-1808), Gm10721 (+706)
chr9	3000171	3011075	10905	302.99	43.6653	2.32118	38.5039	unnamed	Gm10721 (-7517), Gm11168 (+2277)
chrUn_JH584304	48806	49125	320	55.88	8.24592	2.28961	3.71074	unnamed	NONE
chr9	3023391	3026042	2652	352.91	44.9693	2.26304	39.732	unnamed	Gm10717 (-700), Gm10718 (+1170)
chrUn_JH584304	107283	113549	6267	184.32	23.5269	2.24595	18.6222	unnamed	NONE
chrUn_JH584304	59592	59926	335	46.9	6.72001	2.21686	2.2906	unnamed	NONE
chrUn_JH584304	68526	72301	3776	138.7	16.6147	2.14167	11.8247	unnamed	NONE
chrUn_JH584304	34266	34602	337	44.59	5.65179	2.07333	1.35893	unnamed	NONE
chrUn_JH584304	100021	104501	4481	219.84	20.7844	1.95836	15.9173	unnamed	NONE
chr9	3016992	3021190	4199	303.76	28.8378	1.95418	23.8556	unnamed	Gm10719 (-1064), Gm10720 (+3437)
chrUn_JH584304	90590	96216	5627	156	14.6343	1.95106	9.89839	unnamed	NONE
chrUn_JH584304	75788	82406	6619	238.52	20.0136	1.89591	15.1302	unnamed	NONE
chr17	39843155	39848700	5546	111.79	9.56715	1.86968	4.9808	unnamed	Esp38 (-107425), Esp15 (+204971)
chrUn_JH584304	84963	87978	3016	176.25	14.0585	1.84296	9.33525	unnamed	NONE

### Sheet: RC Arc + nanopore
# This file is generated by MACS version 2.1.2
# Command line: callpeak -t /mnt/user-data/003/949/dataset_3949915.dat --format=BAM --name=MACS2.1_in_Galaxy --bw=300 --gsize=mm --broad --broad-cutoff=0.1 --qvalue=0.01 --mfold 10 30 --keep-dup 1
# ARGUMENTS LIST:
# name = MACS2.1_in_Galaxy
# format = BAM
# ChIP-seq file = ['/mnt/user-data/003/949/dataset_3949915.dat']
# control file = None
# effective genome size = 1.87e+09
# band width = 300
# model fold = [10, 30]
# qvalue cutoff for narrow/strong regions = 1.00e-02
# qvalue cutoff for broad/weak regions = 1.00e-01
# The maximum gap between significant sites is assigned as the read length/tag size.
# The minimum length of peaks is assigned as the predicted fragment length "d".
# Larger dataset will be scaled towards smaller dataset.
# Range for calculating regional lambda is: 10000 bps
# Broad region calling is on
# Paired-End mode is off
# tag size is determined as 334 bps
# total tags in treatment: 1169605
# tags after filtering in treatment: 1095720
# maximum duplicate tags at the same position in treatment = 1
# Redundant rate in treatment: 0.06
# d = 297
# alternative fragment length(s) may be 297 bps
chr	start	end	length	pileup	#NAME?	fold_enrichment	#NAME?	# GREAT version 4.0.4	Species assembly: mm10	Association rule: Two nearest genes: 1000000 bp max extension, curated regulatory domains included
chr12	3109685	3110253	569	133.78	118.18	15.1431	112.18	unnamed	Rab10 (+200000)
chr6	103648913	103649482	570	133.51	118.05	15.1136	112.05	unnamed	Cntn6 (-843724), Chl1 (+138130)
chr9	35305124	35305760	637	199.29	171.532	14.2979	165.121	unnamed	Cdon (-116116), Rpusd4 (+37577)
chr17	4626111	4626598	488	45.4	42.9511	13.3894	37.5037	unnamed	Nox3 (-930094), Arid1b (-368719)
chr3	149052439	149052914	476	34.83	34.2231	12.6778	28.8904	unnamed	Adgrl2 (-98019)
chrUn_GL456389	10388	10939	552	40.73	35.5369	11.6448	30.1514	unnamed	NONE
chr13	77438911	77439230	320	20.3	21.4164	11.0913	16.2339	unnamed	Fam172a (-269619), 2210408I21Rik (+303531)
chr3	5860382	5860824	443	23.18	23.2929	11.0525	18.0946	unnamed	Pex2 (-284453), 1700008P02Rik (+759840)
chrX	143482806	143483327	522	20.23	20.2574	10.259	15.1101	unnamed	Pak3 (-182678), Chrdl1 (-88805)
chr16	11143942	11144314	373	16.33	18.0979	10.1178	12.9958	unnamed	Txndc11 (-9478), Zc3h7a (+32265)
chr5	146260993	146261361	369	17.77	18.4093	9.92578	13.3006	unnamed	Wasf3 (-123808), Cdk8 (+29889)
chrX	76598698	76599174	477	17.33	17.3816	9.39763	12.303	unnamed	Cldn34d (+3988), Cldn34b4 (+205586)
chr16	57391261	57391755	495	17.39	17.1651	9.28946	12.0852	unnamed	Filip1l (+38415), Cmss1 (+215317)
chr1	183299096	183299502	407	15.63	16.2665	9.22723	11.2165	unnamed	Aida (+2250), Mia3 (+45997)
chr8	108939127	108939446	320	14.45	15.6274	9.18135	10.5768	unnamed	Pmfbp1 (-554740), Zfhx3 (+996643)
chr11	109011647	109012064	418	16.82	16.5975	9.13688	11.5241	unnamed	Axin2 (+91507), E030025P04Rik (+132513)
chr18	40307940	40308373	434	15.29	14.8572	8.45197	9.83462	unnamed	Kctd16 (+49796)
chr2	3050069	3050400	332	11.68	13.5415	8.42829	8.54602	unnamed	Fam171a1 (-68147)
chr12	67059276	67059809	534	16.02	15.0462	8.40033	10.0177	unnamed	Rpl10l (-775142), Mdga2 (+161499)
chr2	121522346	121522660	315	12.04	13.0784	8.14523	8.092	unnamed	Wdr76 (+15720), Frmd5 (+284584)
chr12	69611497	69611799	303	10.43	12.3373	7.90892	7.36787	unnamed	Vcpkmt (-28620), Sos2 (+70204)
chr19	58113377	58113709	333	10.39	11.7138	7.57086	6.76681	unnamed	Gfra1 (+341855), Atrnl1 (+502509)
chr13	110744192	110744518	327	10.35	11.1453	7.25476	6.22443	unnamed	Actbl2 (-510658), Plk2 (+349309)
chr2	181917629	181918043	415	14.02	11.9116	7.03929	6.95772	unnamed	Gm14496 (-73390), Polr3k (+53499)
chr17	13305953	13306251	299	8.31	10.5579	7.02071	5.63588	unnamed	Tcp10c (-48470), Smok2b (+75845)
chr12	66092895	66093374	480	10.44	10.6297	6.91756	5.72928	unnamed	Rpl10l (+191266), Wdr20rt (+867618)
chr9	24541863	24542359	497	10.16	10.4261	6.87255	5.51729	unnamed	Cypt4 (-83085), Dpy19l1 (-38971)
chr10	22142330	22142851	522	11.25	10.1661	6.58407	5.26175	unnamed	4930444G20Rik (-74512), E030030I06Rik (+6679)
chr4	118547173	118548093	921	24.12	15.3939	6.47927	10.3628	unnamed	Tmem125 (-3905), Cfap57 (+73144)
chr6	29748148	29748557	410	8.55	9.42547	6.47749	4.54506	unnamed	Ahcyl2 (-20139), Smo (+12659)
chrUn_GL456392	21887	23451	1565	63.47	34.2849	6.29756	28.9822	unnamed	NONE
chr17	13551081	13553127	2047	51.1	27.5134	6.212	22.2797	unnamed	Afdn (-208444), Tcp10c (+197532)
chr5	36630483	36630848	366	7.42	8.99337	6.21019	4.15183	unnamed	Tbc1d14 (-44401), D5Ertd579e (+65271)
chr4	10694482	10694778	297	8.71	8.91873	6.20753	4.05293	unnamed	2610301B20Rik (-179868), Gdf6 (+850258)
chr4	64497773	64498237	465	8.44	8.64896	6.03765	3.82287	unnamed	Pappa (-626169), Tnc (-450990)
chr4	156356877	156357221	345	9.17	8.53761	5.93655	3.6906	unnamed	Vmn2r125 (+7128)
chr13	3372921	3373623	703	12.45	9.38775	5.83078	4.52533	unnamed	Gdi2 (-164791)
chr15	75085633	75087018	1386	32.92	17.9115	5.7779	12.8409	unnamed	Ly6c1 (-37523), Ly6c2 (+25644)
chr11	54140103	54140654	552	8.31	8.12217	5.77222	3.29862	unnamed	P4ha2 (+39416), Csf2 (+109288)
chr13	13860674	13860970	297	7.88	7.89024	5.67126	3.0793	unnamed	B3galnt2 (-93647), Gng4 (+76493)
chr9	124256636	124257030	395	11.62	8.69875	5.60948	3.84956	unnamed	2010315B03Rik (+55863), Ccr5 (+135290)
chr13	44869572	44869924	353	6.42	7.84452	5.59227	3.0409	unnamed	Dtnbp1 (+132399), Jarid2 (+138477)
chr3	8245806	8246543	738	10.2	7.64232	5.22926	2.8365	unnamed	Il7 (-632448), Stmn2 (-263185)
chr18	3004651	3005991	1341	14.37	8.29561	4.82847	3.46915	unnamed	Vmn1r238 (+118091)
chr2	98664942	98667412	2471	352.01	120.387	4.20327	114.433	unnamed	Gm10800 (+1124), Gm10801 (+3940)
chr14	19415629	19419352	3724	109.36	28.2601	3.34851	23.003	unnamed	Ube2e2 (-523715), Gm21738 (+1439)
chr2	98662161	98662937	777	268.64	62.9877	3.22154	57.3591	unnamed	Gm10801 (+312), Gm10800 (+4752)
chr9	3013226	3014451	1226	257.91	48.2426	2.58278	42.87	unnamed	Gm10720 (-1815), Gm10721 (+699)
chr9	3000184	3004780	4597	292.52	51.1726	2.56764	45.727	unnamed	Gm11168 (-864), Gm10722 (+1560)
chr9	3037386	3038221	836	142.39	22.7703	2.50132	17.5975	unnamed	Alkbh8 (-297674), Gm10715 (+693)
chr9	3032189	3035365	3177	217.3	38.3625	2.49312	33.0932	unnamed	Gm17535 (-822), Gm10717 (+8360)
chr17	39844436	39846118	1683	34.55	6.36943	2.45233	1.66097	unnamed	Esp38 (-108076), Esp15 (+204320)
chrUn_JH584304	109083	113521	4439	149.67	22.6746	2.43248	17.5254	unnamed	NONE
chr9	3023383	3026020	2638	310.29	44.9076	2.40037	39.4491	unnamed	Gm10717 (-715), Gm10718 (+1155)
chrUn_JH584304	87602	87990	389	173.02	22.4104	2.26495	17.2332	unnamed	NONE
chr9	3020506	3021187	682	325.17	41.7152	2.23534	36.3159	unnamed	Gm10718 (-2700), Gm10719 (+692)
chrUn_JH584304	68551	73203	4653	118.64	16.3168	2.22665	11.3068	unnamed	NONE
chrUn_JH584304	103182	104370	1189	196.68	22.5881	2.13417	17.4195	unnamed	NONE
chr9	3006610	3006987	378	214.16	24.2734	2.12839	19.0734	unnamed	Gm10721 (-6341), Gm11168 (+3453)
chrUn_JH584304	92989	95012	2024	136.36	14.5537	2.06475	9.53887	unnamed	NONE
chrUn_JH584304	77888	79504	1617	198.04	20.0918	2.04123	14.9552	unnamed	NONE
chr9	3016999	3018701	1703	237.83	23.7932	2.01603	18.6094	unnamed	Gm10719 (-2305), Gm10720 (+2196)
chrUn_JH584304	100019	101447	1429	161.34	14.0706	1.90389	9.0715	unnamed	NONE
chr9	3008549	3011047	2499	159.25	11.7285	1.7941	6.79829	unnamed	Gm10721 (-3342), Gm11168 (+6452)
chrUn_JH584304	85021	85876	856	144.7	10.2848	1.76427	5.40038	unnamed	NONE
chrUn_JH584304	81370	82303	934	171.45	11.7273	1.7599	6.78403	unnamed	NONE
