## Supplementary Table 8 for "DNA G-quadruplex is a transcriptional control device that regulates memory"

### Sheet: Primers
		Gene	Primer Type	FW sequence	RW sequence	Supporting file
		DHX36	shRNA	GATCCCCGCCATCTAGCTACTATAAATTCAAGAGATTTATAGTAGCTAGATGGCTTTTTTC	TCGAGAAAAAAGCCATCTAGCTACTATAAATCTCTTGAATTTATAGTAGCTAGATGGCGGG
		DHX36	cloning	CCGCTCGAGatgagttatgactaccatcag	CGGCAATTGtcagctgtaatatccatcctg
		DHX36	cloning	CCGCTCGAGaccactcaagttactcagttc	CGGCAATTGtcaataccttattttttcaattacatc
		DHX36	cloning	CCGCTCGAGggctgggacaatatcagcact	CGGCAATTGtcacactgcctcatttgatggtgggtc
		DHX36	qPCR	ATGGATGAACGTCGAGAAGAGC	ATACCCATGATCCTCAGGAGC
		Gphn	gRNA	CACCGCGACGTCGCTATGAACACTTGG	AAACCCAAGTGTTCATAGCGACGTCGC
		Chl1	gRNA	CACCCGTTGGAAAAACACATCCGTTGG	AAACCCAACGGATGTGTTTTTCCAACGG
		Gphn	ChIP/RNA	AGCTGTCTTGCTCTTGGTCA	ACTCCAGCAACAAGGGAACC
		Chl1	ChIP/RNA	TGGTTTTATCATTTGGGCATTTGGT	TCCACCCCAAGTATTAGTGACA
		Yy1	ChIP	GGGCGACACCCTCTACATCG	GATGGTCTCCACCGGGATG
		Syne2	ChIP	AGCACTCCAGAGGTGTAGGT	CTGTAACGCTAAGCCGACCA
		Add1	ChIP	TTGTGCTAATGGTGGCTCCAA	AAAGAGCCGACAAGCGGAAC
		Rims4	ChIP	AGGAGTTCATGCACGGGAAG	TACTCCGCGTCAAGAATGGG
		Kcnb4	ChIP	GGAATCCTCGCCAGATGCAA	TTAACTTTCTCCCCAGCCACG
		Rictor	ChIP	GGGAGCAAGGTAGAGGTTGT	TCCCGCAGTGAGCAAGAAG

### Sheet: Antibodies and Chemicals
		Name	Supplier	Shorthand	Experiment
		4-Thiouracil	Sigma-Aldrich	440736-1G	4TU-seq
		Ampicillin trihydrate,96.0-100.5% anhydrous basis (HPLC)	Sigma-Aldrich	A6140-5G	Cloning
		BbsI-HF Restriction Enzyme	NEB	R3539L	Cloning
		Exonuclease I (E. coli),	NEB	M0293L	Cloning
		Xhoi Restriction Enzyme	NEB	R0146S	Cloning
		MfeI-HF Restriction Enzyme	NEB	R3589S	Cloning
		Phenol:chloroform:isoamyl Alcohol 25:24:1 Saturated with 10 mm Tris, pH	Sigma-Aldrich	P2069-400ML	DNA extraction
		DNA Clean & Concentrator™-5	Zymo Research	D4014	DNA extraction
		Anti-DNA G-quadruplex structures Antibody, clone BG4	MERCK	MABE917	G4-Seq
		Anti-FLAG® M2 Magnetic Beads,affinity isolated antibody	Sigma-Aldrich	M8823-1ML	G4-Seq
		Longamp® Taq 2X Master Mix	NEB	M0287L	Nanopore seq
		NEBNext Quick Ligation Module	NEB	E6056L	Nanopore seq
		NEBNext Ultra II End Repair/dA-Tailing Module	NEB	E7546L	Nanopore seq
		Phosstop™- phosphatase inhibitor tablets	Sigma-Aldrich	4906837001	NET-seq
		Atp (10 mM)	Cell Signaling	9804S	NET-seq
		T4 RNA Ligase 2, Deletion Mutant, 2,000 U @ 200 U/µL	Epicentre	LR2D1132K	NET-seq
		Rnasin Plus RNase Inhibitor	Promega	N2615	NET-seq
		T4 Polynucleotide Kinase (3' phosphatase minus)	NEB	M0236S	NET-seq
		Micrococcal Nuclease	NEB	M0247S	NET-seq
		Rna Clean & Concentrator™ Kits	Zymo Research	R1016	RNA extraction
		TRIzol reagent	Thermo Fisher	15596026	RNA extraction
		Ribonuclease R (RNase R), 250 U	Lucigen	RNR07250	CircRNA verification
		RNase Cocktail Enzyme Mix	Thermo Fisher	AM2286	G4-Seq
		Anti-NeuN antibody Neuronal Marker (Alexa Fluor® 488)	Abcam	ab190195	FACS
		ARC/ARG3.1 POLYCLONAL ANTIBODY, ALEXA FLUOR® 647 CONJUGATED	Bio SB	bs-0385R-A647	FACS
		Dounce Tissue Grinder, with two glass pestles and tube, 2 mL	Kimble Chase	885300-0002	FACS
		DHX36 Antibody	Invitro Life Science	NB200-353	DHX36-seq
		MiSeq Reagent Kit v3 (150-cycle)	Illumina	MS-102-3001	G4 and DHX36-seq
		Rotor-Gene SYBR Green PCR Kit (2000)	Qiagen	204076	qPCR
		Pierce™ 16% Formaldehyde (w/v), Methanol-free	Thermo Fisher	28908	FACS and ChIP
		Glycine 1 M solution	Sigma-Aldrich	67419-1ML-F	ChIP
		Anti-RNA polymerase II CTD repeat YSPTSPS antibody (ChIP grade)	Abcam	ab817	NET-seq
		10 ul 1700 Series Gastight® Syringe	SDR Scientific	721774	Lentivirus
		Endofree Maxiprep Kit	Qiagen	12162	Lentivirus
		Triple layer flask	Thermo Fisher	NUN132867	Lentivirus
		Rapid-Flow™ Sterile Single Use Vacuum Filter	Thermo Fisher	09-740-63B	Lentivirus
		DMEM	Sigma Aldrich	D6429-6X500ML	Lentivirus
		Lipofectamine 3000	Thermo Fisher	L3000075	Lentivirus
		Fetal bovine serum	Thermo Fisher	16000069	Lentivirus
		Penicillin/streptomycin	Thermo Fisher	15140122	Lentivirus
		Potassium Chloride	Thermo Fisher	BP366-500	PCN
		Neurobasal Media	Thermo Fisher	21103049	PCN
		B27	Thermo Fisher	17504044	PCN
		Glutamax	Thermo Fisher	35050061	PCN
		Halt™ Protease Inhibitor Cocktails	Thermo Fisher	78439	ChIP
